# Spatial Neuroimmune Crosstalk Driving Perineural Invasion in Head and Neck Squamous Cell Carcinoma

**DOI:** 10.64898/2026.05.26.727931

**Authors:** Riya Chhabra, Alfred Kao, Reena Ding, Suravi Bajaj, Symphony Griffith Jackson, Wei Tse Li, Daniel J. John, Jessica Wang-Rodriguez, Weg M. Ongkeko

## Abstract

**Background:** Perineural invasion (PNI) is a clinically important feature of aggressive head and neck squamous cell carcinoma (HNSCC) and is associated with recurrence and poor survival. However, the spatial organization and molecular programs that characterize tumor–nerve interactions in HNSCC remain incompletely understood.

**Methods:** Single-cell-resolution Xenium spatial transcriptomic data from 10 HNSCC patients were analyzed to define nerve-associated regions, cell-type composition, tumor–nerve proximity, and perineural transcriptional programs. Complementary Visium spatial transcriptomic datasets were used to assess broader transcriptomic features of nerve-associated regions, including epithelial–mesenchymal transition and inferred ligand–receptor signaling. Clinical relevance was evaluated using bulk transcriptomic validation cohorts from TCGA-HNSC and GSE65858.

**Results:** Spatial mapping identified a distinct nerve-proximal microenvironment characterized by depletion of mature dendritic cells and altered immune and stromal composition, consistent with localized disruption of antigen-presenting support at the tumor–nerve interface. HPV− tumors exhibited closer tumor–nerve proximity and a higher exploratory PNI index compared with HPV+ tumors, suggesting subtype-specific differences in nerve-associated tumor behavior. Differential expression analysis of perineural versus distal tumor cells identified a spatially enriched gene program, including NFE2L2, MDM2, and PPARG, that demonstrated a nerve-proximal gradient most evident in HPV− disease. A composite three-gene score was associated with worse overall survival in HPV− patients in TCGA-HNSC and validated in GSE65858, while showing limited prognostic value in HPV+ disease. Visium analyses provided complementary evidence of EMT enrichment and inferred tumor–nerve signaling involving neural guidance and adhesion-associated pathways.

**Conclusions:** These findings support a model in which PNI in HNSCC reflects a spatially organized, transcriptionally distinct tumor–nerve microenvironment, particularly in HPV− disease. The NFE2L2/MDM2/PPARG signature may provide a candidate biomarker for risk stratification and nominates pathways for future mechanistic and therapeutic investigation.
