## Supplementary Table S1 for "Spatial Neuroimmune Crosstalk Driving Perineural Invasion in Head and Neck Squamous Cell Carcinoma"

### Sheet: Sheet1
Supplementary Table S1. Gene sets used for UCell signature scoring
Signature	Category	Genes
EMT	EMT-associated markers	VIM, CDH2, FN1, SNAI1, TWIST1
PNI	Nerve markers	S100B, SOX10
PNI	Neurotrophic factors	NGF, NTRK1
PNI	Axon guidance factors	CXCR4, CXCL12, SEMA4D, PLXNB1, EFNA4
PNI	Matrix metalloproteinases	MMP2, MMP9
PNI	Adhesion factors	NCAM, L1CAM
